# The multi-functional reovirus σ3 protein is a virulence factor that suppresses stress granule formation to allow viral replication and myocardial injury

**DOI:** 10.1101/2021.03.22.436456

**Authors:** Yingying Guo, Meleana Hinchman, Mercedes Lewandrowski, Shaun Cross, Danica M. Sutherland, Olivia L. Welsh, Terence S. Dermody, John S. L. Parker

## Abstract

The mammalian orthoreovirus double-stranded (ds) RNA binding protein σ3 is a multifunctional protein that promotes viral protein synthesis and facilitates viral entry and assembly. The dsRNA-binding capacity of σ3 correlates with its capacity to prevent dsRNA-mediated activation of protein kinase R (PKR). However, the effect of σ3 binding to dsRNA during viral infection remains largely unknown. To identify functions of σ3 dsRNA-binding activity during reovirus infection, we engineered a panel of 13 σ3 mutants and screened them for the capacity to bind dsRNA. Six mutants were defective in dsRNA binding, and mutations in these constructs cluster in a putative dsRNA-binding region on the surface of σ3. Two recombinant viruses expressing these σ3 dsRNA-binding mutants, K287T and R296T, display strikingly different phenotypes. In a cell-type dependent manner, K287T, but not R296T, replicates less efficiently than wild-type (WT) virus. In cells in which K287T virus demonstrates a replication deficit, PKR activation occurs and abundant stress granules (SGs) are produced at late times post-infection. In contrast, the R296T virus retains the capacity to suppress activation of PKR and does not form SGs at late times post-infection. These findings indicate that σ3 inhibits PKR independently of its capacity to bind dsRNA. In infected mice, K287T produces lower viral titers in the spleen, liver, lungs, and heart relative to WT or R296T. Moreover, mice inoculated with WT or R296T viruses develop myocarditis, whereas those inoculated with K287T do not. Overall, our results indicate that σ3 functions to suppress PKR activation and subsequent SG formation during viral infection and that these functions correlate with virulence in mice.
