## Supplementary material for "The multi-functional reovirus σ3 protein is a virulence factor that suppresses stress granule formation to allow viral replication and myocardial injury": Table S2

### Sheet: Sheet1
Stellaris single molecule FISH pooled probes used
Probe #	S4
1	tcaagtccacgatctgatga
2	cgaccttcaaaagcgttgtt
3	ttgcgcgctgtagattgata
4	ctgtgctgagattgttttgt
5	cacctagacaatgcatgcaa
6	ttgcgttgcagagatccaac
7	tctatggtgaggcaaatgct
8	cctgatgacgaatctgttga
9	gcgaactgtacatcgacgta
10	ttccagtgagcagtaacacg
11	tgcgcaacaaaggacagcat
12	atacgtcattcatcatcgcg
13	agtacgcacacggtctagat
14	taactccactagtgaacctc
15	atttggatcaacctgaagcc
16	atctgtccaacttgagtgta
17	aagatcatccactacctgca
18	cagtattgatccagcttagt
19	aatcatcagattcagggccg
20	tgggcaccaagtcggatgaa
21	gatgggtctctcatcatgaa
22	agtctcacaccattgaatgc
23	gagaattgagtttggcgggc
24	cgatctcgaatcgaaagtcc
25	aatcgtaaaccatcacaccc
26	ggatcatgctctaactcaga
27	caattccttcctgtaagcac
28	aaatgaccgaagtctcgtgc
29	ccctagagtagtgggataat
30	tggcatctttccaaggattg
31	cagtcaacattcccgagaat
32	tgcgcactgtctttaactta
33	cgcatgattgactgaatcca
34	atatctgatcttctcgacgc
35	catagtcctgttgtaccatc
36	agcgggagttagtacaatgg
37	acttggtggtgtctgagaac
38	tcaccggataatccaaatcc
39	agccaagaatcatcggatcg
40
41
42
43
